# Evolutionary rates in human amyloid proteins reveal their intrinsic metastability

**DOI:** 10.1101/2022.09.07.506994

**Authors:** Diego Javier Zea, Juan Mac Donagh, Guillermo Benitez, Cristian Guisande Donadio, Julia Marchetti, Nicolas Palopoli, María Silvina Fornasari, Gustavo Parisi

## Abstract

The emerging picture of protein nature reveals its intrinsic metastability. According to this idea, although a protein is kinetically trapped in a local free energy minimum that defines its native state, those kinetic barriers can be overcome by a complex mixture of the protein’s intrinsic properties and environmental conditions, promoting access to more stable states such as the amyloid fibril. Proteins that are strongly driven towards aggregation in the form of these fibrils are called amyloidogenic. In this work we study the evolutionary rates of 81 human proteins for which an *in vivo* amyloid state is supported by experiment-based evidence. We found that these proteins evolve faster when compared with a large dataset of ∼16,000 reference proteins from the human proteome. However, their evolutionary rates were indistinguishable from those of secreted proteins that are already known to evolve fast. After analyzing different parameters that correlate with evolutionary rates, we found that the evolutionary rates of amyloidogenic proteins could be modulated by factors associated with metastable transitions such as supersaturation and conformational diversity. Our results showcase the importance of protein metastability in evolutionary studies.
