## Supplementary table 2 for "Evolutionary rates in human amyloid proteins reveal their intrinsic metastability"

### Sheet: Amyloids_data_Zea_Mac_Donagh_et
uniprot_id,Source,DOI
P01189,AmyPro,https://doi.org/10.1093/nar/gkx950
P01241,AmyPro,https://doi.org/10.1093/nar/gkx950
P01275,AmyPro,https://doi.org/10.1093/nar/gkx950
P06850,AmyPro,https://doi.org/10.1093/nar/gkx950
P09681,AmyPro,https://doi.org/10.1093/nar/gkx950
P20366,AmyPro,https://doi.org/10.1093/nar/gkx950
P40967,AmyPro,https://doi.org/10.1093/nar/gkx950
P60852,AmyPro,https://doi.org/10.1093/nar/gkx950
Q01524,AmyPro,https://doi.org/10.1093/nar/gkx950
Q13546,AmyPro,https://doi.org/10.1093/nar/gkx950
Q8NB16,AmyPro,https://doi.org/10.1093/nar/gkx950
Q969E3,AmyPro,https://doi.org/10.1093/nar/gkx950
Q9UBU3,AmyPro,https://doi.org/10.1093/nar/gkx950
Q9Y572,AmyPro,https://doi.org/10.1093/nar/gkx950
A1E959,AmyPro,https://doi.org/10.1093/nar/gkx950
O14960,AmyPro,https://doi.org/10.1093/nar/gkx950
O14979,AmyPro,https://doi.org/10.1093/nar/gkx950
P00441,AmyPro,https://doi.org/10.1093/nar/gkx950
P01034,AmyPro,https://doi.org/10.1093/nar/gkx950
P01160,AmyPro,https://doi.org/10.1093/nar/gkx950
P01236,AmyPro,https://doi.org/10.1093/nar/gkx950
P01258,AmyPro,https://doi.org/10.1093/nar/gkx950
P01308,AmyPro,https://doi.org/10.1093/nar/gkx950
P02489,AmyPro,https://doi.org/10.1093/nar/gkx950
P02647,AmyPro,https://doi.org/10.1093/nar/gkx950
P02652,AmyPro,https://doi.org/10.1093/nar/gkx950
P02655,AmyPro,https://doi.org/10.1093/nar/gkx950
P02656,AmyPro,https://doi.org/10.1093/nar/gkx950
P02671,AmyPro,https://doi.org/10.1093/nar/gkx950
P02766,AmyPro,https://doi.org/10.1093/nar/gkx950
P02788,AmyPro,https://doi.org/10.1093/nar/gkx950
P04004,AmyPro,https://doi.org/10.1093/nar/gkx950
P04080,AmyPro,https://doi.org/10.1093/nar/gkx950
P04156,AmyPro,https://doi.org/10.1093/nar/gkx950
P04279,AmyPro,https://doi.org/10.1093/nar/gkx950
P04637,AmyPro,https://doi.org/10.1093/nar/gkx950
P05067,AmyPro,https://doi.org/10.1093/nar/gkx950
P05109,AmyPro,https://doi.org/10.1093/nar/gkx950
P06396,AmyPro,https://doi.org/10.1093/nar/gkx950
P06702,AmyPro,https://doi.org/10.1093/nar/gkx950
P06727,AmyPro,https://doi.org/10.1093/nar/gkx950
P06748,AmyPro,https://doi.org/10.1093/nar/gkx950
P07320,AmyPro,https://doi.org/10.1093/nar/gkx950
P0DJI8,AmyPro,https://doi.org/10.1093/nar/gkx950
P10275,AmyPro,https://doi.org/10.1093/nar/gkx950
P10636,AmyPro,https://doi.org/10.1093/nar/gkx950
P10997,AmyPro,https://doi.org/10.1093/nar/gkx950
P11686,AmyPro,https://doi.org/10.1093/nar/gkx950
P12036,AmyPro,https://doi.org/10.1093/nar/gkx950
P15309,AmyPro,https://doi.org/10.1093/nar/gkx950
P16860,AmyPro,https://doi.org/10.1093/nar/gkx950
P22303,AmyPro,https://doi.org/10.1093/nar/gkx950
P37840,AmyPro,https://doi.org/10.1093/nar/gkx950
P47929,AmyPro,https://doi.org/10.1093/nar/gkx950
P61626,AmyPro,https://doi.org/10.1093/nar/gkx950
P61769,AmyPro,https://doi.org/10.1093/nar/gkx950
Q08431,AmyPro,https://doi.org/10.1093/nar/gkx950
Q13148,AmyPro,https://doi.org/10.1093/nar/gkx950
Q15517,AmyPro,https://doi.org/10.1093/nar/gkx950
Q15582,AmyPro,https://doi.org/10.1093/nar/gkx950
Q71U36,AmyPro,https://doi.org/10.1093/nar/gkx950
Q99972,AmyPro,https://doi.org/10.1093/nar/gkx950
Q9Y287,AmyPro,https://doi.org/10.1093/nar/gkx950
P34998,Curated ,https://doi.org/10.1016/j.bmcl.2021.127914
P43220,Curated ,https://doi.org/10.1016/j.bmcl.2021.127914
O95838,Curated ,https://doi.org/10.1016/j.bmcl.2021.127914
P13645,Curated ,doi.org/10.1016/j.xjidi.2022.100114
O43236,Curated ,10.1016/j.bbapap.2008.06.005
P02768,Curated ,10.1016/j.bpj.2008.12.3901
P48052,Curated ,https://doi.org/10.1016/j.bmcl.2021.127914
P22466,Curated ,https://doi.org/10.1016/j.bmcl.2021.127914
P01178,Curated ,https://doi.org/10.1016/j.bmcl.2021.127914
P01185,Curated ,https://doi.org/10.1016/j.bmcl.2021.127914
Q8IWL2,Curated ,10.1080/13506129.2016.1257986
P61278,Curated ,https://doi.org/10.1016/j.bmcl.2021.127914
P01282,Curated ,https://doi.org/10.1016/j.bmcl.2021.127914
P0DJI9,Curated ,10.1186/s10020-018-0047-0
Q5BIV9,Curated ,https://doi.org/10.1016%2Fj.tips.2014.12.004
Q9UKY0,Curated ,https://doi.org/10.1016%2Fj.tips.2014.12.004
P02743,Curated ,https://doi.org/10.1016%2Fj.tips.2014.12.004
P09758,Curated ,https://doi.org/10.1016%2Fj.tips.2014.12.004
